# Structural basis of RNA-induced autoregulation of the DExH-type RNA helicase maleless

**DOI:** 10.1101/2022.11.11.516098

**Authors:** Pravin Kumar Ankush Jagtap, Marisa Müller, Anna E. Kiss, Andreas W. Thomae, Karine Lapouge, Martin Beck, Peter B. Becker, Janosch Hennig

## Abstract

Unwinding RNA secondary structures by RNA helicases is essential for RNA metabolism. How the basic unwinding reaction of DExH-type helicases is regulated by their accessory domains is unresolved. Here, we combine structural and functional analyses to address this challenge for the prototypic DExH RNA helicase maleless (MLE) from *Drosophila*.

We captured the helicase cycle of MLE with multiple structural snapshots. We discovered that initially, dsRBD2 flexibly samples substrate dsRNA and aligns it with the open helicase tunnel. Subsequently, dsRBD2 releases RNA and associates with the helicase core, leading to closure of the tunnel around ssRNA. Structure-based MLE mutations confirm the functional relevance of the structural model in cells. We propose a molecular model in which the dsRBD2 domain of MLE orchestrates large structural transitions that depend on substrate RNA but are independent of ATP.

Our findings reveal the fundamental mechanics of dsRNA unwinding by DExH helicases with high general relevance for dosage compensation and specific implications for MLE’s human orthologue DHX9/RHA mechanisms in disease.
