## Supplementary Table S2 for "Structural basis of RNA-induced autoregulation of the DExH-type RNA helicase maleless"

### Sheet: MLE with U10 ssRNA
Peptide candidates of MLE with U10 ssRNA
ID	M,calc	m/z,obs	ret. time	type	score	XLpos,rel1	XLpos_rel2	XLpos_abs1	XLpos_abs2	protein1	protein2
18747	1842.02	615.015	2231	xlink	0.106404	kVLTTESK	QTGPkNR	1	5	1020	28	1	1
18674	1965.08	656.035	2728	xlink	0.0559212	EkLPIAAMR	QTGPkNR	2	5	383	28	1	1
18675	1981.08	661.369	2521	xlink	0.0440587	EkLPIAAMR	QTGPkNR	2	5	383	28	1	1
7012	2026.11	507.534	2660	xlink	0.0163493	kVFEPVPEGVTK	EkQR	1	2	701	936	1	1
29171	2047.08	683.36481, 683.36572	3138, 3235	xlink	0.06726817, 0.047458399	DLCVkSAGDFGLQR	VVk	5	3	1149	1144	1	1
18823	2082.06	695.028	2262	xlink	0.0235362	QFSDGGGPPkR	QTGPkNR	10	5	1178	28	1	1
19805	2164.12	722.379	2645	xlink	0.00692271	SASkSCALSLVR	ESGSNkK	4	6	229	224	1	1
19806	2164.12	722.379	2645	xlink	0.00692271	SASkSCALSLVR	ESGSNKk	4	7	229	225	1	1
21780	2169.15	724.05914, 543.29578, 543.29712	2757, 2757, 2811	xlink	0.026649257, 0.034822438, 0.010366906	SQIEPkFDIR	QTGPkNR	6	5	19	28	1	1
17618	2187.15	547.79663, 730.0636	2493, 2494	xlink	0.15488829, 0.069889024	QFSDGGGPPkR	kVLTTESK	10	1	1178	1020	1	1
18750	2204.2	552.058	2137	xlink	0.163988	LANHQkALSGTK	QTGPkNR	6	5	912	28	1	1
22465	2347.14	783.39014, 587.79413	2167, 2166	xlink	0.021182457, 0.02107098	TGLEGAGMAGGSGQQkR	kDAEK	16	1	107	54	1	1
7301	2386.34	796.45197, 478.27444	2597, 2596	xlink	0.052054681, 0.15556425	kDEQLKPYPVK	kVLTTESK	1	1	256	1020	1	1
21639	2397.31	600.341	3343	xlink	0.182723	SQIEPkFDIR	EkLPIAAMR	6	2	19	383	1	1
7010	2494.39	624.604, 832.46832	3272, 3271	xlink	0.2003497, 0.10266413	kVFEPVPEGVTK	EkLPIAAMR	1	2	701	383	1	1
22650	2541.27	848.09961, 848.09033, 636.32617	2350, 2378, 2353	xlink	0.017926795, 0.017620021, 0.02015988	TGLEGAGMAGGSGQQkR	QTGPkNR	16	5	107	28	1	1
17621	2549.34	638.34308, 510.87424	2372, 2373	xlink	0.13076091, 0.090622038	LANHQkALSGTK	QFSDGGGPPkR	6	10	912	1178	1	1
22651	2557.27	853.43042, 640.32422	2214, 2215	xlink	0.027797004, 0.032068148	TGLEGAGMAGGSGQQkR	QTGPkNR	16	5	107	28	1	1
22498	2646.36	883.13	2562	xlink	0.0226098	TGLEGAGMAGGSGQQkR	kVLTTESK	16	1	107	1020	1	1
22499	2662.36	666.59711, 888.4621	2435, 2434	xlink	0.091156162, 0.022730576	TGLEGAGMAGGSGQQkR	kVLTTESK	16	1	107	1020	1	1
22286	2704.27	677.074	2402	xlink	0.080389	TGLEGAGMAGGSGQQkR	DAEkNACR	16	4	107	58	1	1
22287	2720.26	907.761	2265	xlink	0.0174656	TGLEGAGMAGGSGQQkR	DAEkNACR	16	4	107	58	1	1
22354	2769.43	693.369	2962	xlink	0.165264	TGLEGAGMAGGSGQQkR	EkLPIAAMR	16	2	107	383	1	1
22355	2785.42	929.481	2784	xlink	0.0292746	TGLEGAGMAGGSGQQkR	EkLPIAAMR	16	2	107	383	1	1
22356	2785.42	929.489	2846	xlink	0.0100858	TGLEGAGMAGGSGQQkR	EkLPIAAMR	16	2	107	383	1	1
22357	2801.42	701.362	2662	xlink	0.262022	TGLEGAGMAGGSGQQkR	EkLPIAAMR	16	2	107	383	1	1
10566	2811.61	703.90997, 938.21216, 938.211, 703.9115	4697, 4697, 4454, 4455	xlink	0.037077937, 0.12770565, 0.023013528, 0.030334182	IDEVIkGLDLPVVNPR	LSPNLINk	6	8	280	274	1	1
27243	2820.37	941.13196, 706.10083, 706.1012, 706.10669, 941.12976	2694, 2629, 2693, 2588, 2590	xlink	0.0072479183, 0.0081133759, 0.0086364252, 0.01957058, 0.0026803359	VEPNTYIGVGNSTNkK	DAEkNACR	15	4	53	58	1	1
27485	2820.37	941.1322, 941.13196, 706.10083, 706.1012, 706.10669, 941.12976	2629, 2694, 2629, 2693, 2588, 2590	xlink	0.0067848065, 0.0072479183, 0.0081133759, 0.0086364252, 0.01957058, 0.0026803359	VEPNTYIGVGNSTNKk	DAEkNACR	16	4	54	58	1	1
16966	2820.37	706.101	2823	xlink	0.253705	NNGGGYGNNGGGYGNkR	EkLPIAAMR	16	2	1263	383	1	1
16967	2836.37	710.099	2647	xlink	0.16326	NNGGGYGNNGGGYGNkR	EkLPIAAMR	16	2	1263	383	1	1
22638	2886.4	963.144	2551	xlink	0.0298566	TGLEGAGMAGGSGQQkR	QFSDGGGPPkR	16	10	107	1178	1	1
28473	2889.47	964.16504, 723.37482	2565, 2565	xlink	0.016823545, 0.016611794	VGkLNTNDVPADAGASGGGPR	QTGPkNR	3	5	73	28	1	1
17682	2937.35	980.124	2411	xlink	0.0339328	NNGGGYGNNGGGYGNkR	QFSDGGGPPkR	16	10	1263	1178	1	1
22685	2973.5	992.17535, 744.38342	2974, 2973	xlink	0.086120583, 0.12903364	TGLEGAGMAGGSGQQkR	SQIEPkFDIR	16	6	107	19	1	1
22686	2989.49	997.5061, 748.37799	2867, 2866	xlink	0.098705977, 0.10042977	TGLEGAGMAGGSGQQkR	SQIEPkFDIR	16	6	107	19	1	1
22504	3008.55	1003.8609, 753.14581	2437, 2437	xlink	0.015380893, 0.019310897	TGLEGAGMAGGSGQQkR	LANHQkALSGTK	16	6	107	912	1	1
22505	3024.54	1009.1895, 757.14374, 605.91467	2319, 2320, 2319	xlink	0.024298621, 0.013386262, 0.025641257	TGLEGAGMAGGSGQQkR	LANHQkALSGTK	16	6	107	912	1	1
17039	3059.49	765.881	2300	xlink	0.0223102	NNGGGYGNNGGGYGNkR	LANHQkALSGTK	16	6	1263	912	1	1
10689	3076.74	1026.58	3721	xlink	0.0694085	LSPNLINkIDEVIK	KDEQLKPYPVk	8	11	274	266	1	1
28327	3133.62	784.411	2931	xlink	0.172437	VGkLNTNDVPADAGASGGGPR	EkLPIAAMR	3	2	73	383	1	1
10056	3160.59	791.15955, 1054.5444, 633.12732	2965, 2973, 2965	xlink	0.032283645, 0.064975247, 0.03270302	DDYkYTPVGPEHAR	LNIYkQTNNIR	4	5	188	178	1	1
7424	3194.58	1065.8688, 799.65045	3240, 3175	xlink	0.027836008, 0.0098205768	ALSGTkCSDHVAMIVASQMWR	LANHQk	6	6	918	912	1	1
7425	3210.57	643.12152, 1071.1967	2931, 2932	xlink	0.0018319585, 0.0083848219	ALSGTkCSDHVAMIVASQMWR	LANHQk	6	6	918	912	1	1
7426	3210.57	643.12299, 1071.202	3077, 3078	xlink	0.0022238258, 0.0096667213	ALSGTkCSDHVAMIVASQMWR	LANHQk	6	6	918	912	1	1
7427	3226.57	807.65082, 646.32166, 1076.5325	2857, 2858, 2858	xlink	0.026204919, 0.022395218, 0.011139476	ALSGTkCSDHVAMIVASQMWR	LANHQk	6	6	918	912	1	1
28486	3321.7	831.431	3116	xlink	0.0697209	VGkLNTNDVPADAGASGGGPR	SQIEPkFDIR	3	6	73	19	1	1
28395	3356.74	1119.9224, 672.35565, 840.19354	2617, 2617, 2618	xlink	0.038815062, 0.010220854, 0.011097272	VGkLNTNDVPADAGASGGGPR	LANHQkALSGTK	3	6	73	912	1	1
27447	3461.72	866.438	2750	xlink	0.0436467	TGLEGAGMAGGSGQQkR	VEPNTYIGVGNSTNkK	16	15	107	53	1	1
27687	3461.72	866.438	2750	xlink	0.0436467	TGLEGAGMAGGSGQQkR	VEPNTYIGVGNSTNKk	16	16	107	54	1	1
16430	3464.01	867.0163, 1155.6845	4026, 4029	xlink	0.14416033, 0.097267702	NIkIELDGPPIPLIVNLSR	kIDLAANNIVR	3	1	293	1081	1	1
17559	3611.7	903.932	3710	xlink	0.0137392	FCDWkGLQMSTMNVIWDAK	QFSDGGGPPkR	5	10	950	1178	1	1
28489	3693.81	1232.2787, 739.76788, 924.45905, 924.45795	2769, 2770, 2767, 2653	xlink	0.084280886, 0.04681126, 0.01390974, 0.12682508	VGkLNTNDVPADAGASGGGPR	TGLEGAGMAGGSGQQkR	3	16	73	107	1	1
28490	3709.81	742.96747, 928.46106	2671, 2686	xlink	0.033911929, 0.031288698	VGkLNTNDVPADAGASGGGPR	TGLEGAGMAGGSGQQkR	3	16	73	107	1	1
28464	3744.76	1249.2615, 937.19873	2661, 2663	xlink	0.070829108, 0.020859247	VGkLNTNDVPADAGASGGGPR	NNGGGYGNNGGGYGNkR	3	16	73	1263	1	1
28482	3934.95	1312.6587, 984.74713, 984.75079, 787.99658	3315, 3314, 3335, 3316	xlink	0.11346505, 0.11941703, 0.11227893, 0.10326221	VGkLNTNDVPADAGASGGGPR	SFLYQFCAkSQIEPK	3	9	73	13	1	1
7540	4561.38	913.285	3703	xlink	0.00660987	AALLHkTSVNCSNLAVTFPYPFFVFGEK	LANHQkALSGTK	6	6	1033	912	1	1
7654	4561.38	913.285	3703	xlink	0.00694824	AALLHkTSVNCSNLAVTFPYPFFVFGEK	LANHQKALSGTk	6	12	1033	918	1	1
29454	4861.62	1216.42	4477	xlink	0.014302	IGALKPALEDLITVACDNPSDILRLEEPYAQLVk	VVkDLCVK	34	3	1141	1144	1	1

### Sheet: MLE with SL7modUUC RNA
Peptide candidates of MLE with SL7modUUC
ID	M,calc	m/z,obs	ret. time	type	score	XLpos,rel1	XLpos_rel2	XLpos_abs1	XLpos_abs2	protein1	protein2
6792	1277.65	426.889	1438	xlink	0.108665	ESGSNk	kSASK	6	1	224	225	1	1
31052	1568.75	523.924	2336	xlink	0.197774	YSQkTR	VCEDk	4	5	622	618	1	1
18674	1965.08	656.03436, 492.27747	2711, 2711	xlink	0.065996937, 0.05325577	EkLPIAAMR	QTGPkNR	2	5	383	28	1	1
7012	2026.11	676.37787, 507.53455	2644, 2644	xlink	0.011733715, 0.015787244	kVFEPVPEGVTK	EkQR	1	2	701	936	1	1
29171	2047.08	683.36688, 683.3667	3117, 3195	xlink	0.066835955, 0.022074662	DLCVkSAGDFGLQR	VVk	5	3	1149	1144	1	1
18823	2082.06	695.028	2247	xlink	0.0161759	QFSDGGGPPkR	QTGPkNR	10	5	1178	28	1	1
21780	2169.15	724.05609, 543.29504, 543.29614	2743, 2742, 2800	xlink	0.029709009, 0.033704583, 0.0090119727	SQIEPkFDIR	QTGPkNR	6	5	19	28	1	1
17618	2187.15	730.061	2482	xlink	0.0690241	QFSDGGGPPkR	kVLTTESK	10	1	1178	1020	1	1
18750	2204.2	552.05847, 441.84778	2114, 2115	xlink	0.18455985, 0.065627091	LANHQkALSGTK	QTGPkNR	6	5	912	28	1	1
29479	2286.25	763.095	4023	xlink	0.0239286	LEEPYAQLVk	VVkDLCVK	10	3	1141	1144	1	1
22465	2347.14	587.79382, 783.38934	2152, 2152	xlink	0.022381116, 0.026800502	TGLEGAGMAGGSGQQkR	kDAEK	16	1	107	54	1	1
7301	2386.34	478.27335, 796.45251	2580, 2581	xlink	0.13323924, 0.028362442	kDEQLKPYPVK	kVLTTESK	1	1	256	1020	1	1
21639	2397.31	600.33929, 800.10468, 800.10468	3326, 3326, 3326	xlink	0.19103518, 0.054720346, 0.047476172	SQIEPkFDIR	EkLPIAAMR	6	2	19	383	1	1
7010	2494.39	624.60437, 832.47333	3248, 3248	xlink	0.19329229, 0.15270722	kVFEPVPEGVTK	EkLPIAAMR	1	2	701	383	1	1
22650	2541.27	848.09827, 636.32532, 636.31915	2334, 2336, 2370	xlink	0.021517722, 0.019280791, 0.029707802	TGLEGAGMAGGSGQQkR	QTGPkNR	16	5	107	28	1	1
17621	2549.34	850.78784, 510.87439, 638.34271	2352, 2353, 2352	xlink	0.12181356, 0.11490963, 0.11371678	LANHQkALSGTK	QFSDGGGPPkR	6	10	912	1178	1	1
22651	2557.27	853.43036, 640.32422	2199, 2198	xlink	0.017380599, 0.025332583	TGLEGAGMAGGSGQQkR	QTGPkNR	16	5	107	28	1	1
22498	2646.36	883.13	2550	xlink	0.0243526	TGLEGAGMAGGSGQQkR	kVLTTESK	16	1	107	1020	1	1
27429	2657.38	886.8	2521	xlink	0.00263427	VEPNTYIGVGNSTNkK	QTGPkNR	15	5	53	28	1	1
27669	2657.38	886.8	2521	xlink	0.00263427	VEPNTYIGVGNSTNKk	QTGPkNR	16	5	54	28	1	1
22499	2662.36	666.5993, 888.46198	2420, 2419	xlink	0.08499267, 0.037941292	TGLEGAGMAGGSGQQkR	kVLTTESK	16	1	107	1020	1	1
22286	2704.27	677.07617, 902.43054	2393, 2392	xlink	0.033418573, 0.0030178416	TGLEGAGMAGGSGQQkR	DAEkNACR	16	4	107	58	1	1
22287	2720.26	681.07288, 907.76025	2255, 2255	xlink	0.098022416, 0.015903182	TGLEGAGMAGGSGQQkR	DAEkNACR	16	4	107	58	1	1
22354	2769.43	924.1507, 693.36523	2948, 2947	xlink	0.011612808, 0.20243645	TGLEGAGMAGGSGQQkR	EkLPIAAMR	16	2	107	383	1	1
22355	2785.42	929.48328, 697.36462	2771, 2770	xlink	0.02811788, 0.089693859	TGLEGAGMAGGSGQQkR	EkLPIAAMR	16	2	107	383	1	1
22357	2801.42	701.361	2646	xlink	0.247952	TGLEGAGMAGGSGQQkR	EkLPIAAMR	16	2	107	383	1	1
10566	2811.61	703.91205, 938.2204, 938.21326, 703.9115	4691, 4689, 4429, 4431	xlink	0.03801265, 0.1224961, 0.016455734, 0.02926481	IDEVIkGLDLPVVNPR	LSPNLINk	6	8	280	274	1	1
27243	2820.37	706.10132, 941.13171, 706.10468, 706.10211	2682, 2682, 2574, 2613	xlink	0.008853917, 0.0056219841, 0.0091428813, 0.0085419444	VEPNTYIGVGNSTNkK	DAEkNACR	15	4	53	58	1	1
27485	2820.37	941.13092, 706.10132, 941.13171, 706.10468, 706.10211	2613, 2682, 2682, 2574, 2613	xlink	0.0051683723, 0.008853917, 0.0056219841, 0.0091428813, 0.0085419444	VEPNTYIGVGNSTNKk	DAEkNACR	16	4	54	58	1	1
22252	2833.39	945.465	2261	xlink	0.0460878	TGLEGAGMAGGSGQQk	SQIEPkFDIR	16	6	107	19	1	1
16967	2836.37	710.099	2631	xlink	0.217596	NNGGGYGNNGGGYGNkR	EkLPIAAMR	16	2	1263	383	1	1
22638	2886.4	963.141	2538	xlink	0.020701	TGLEGAGMAGGSGQQkR	QFSDGGGPPkR	16	10	107	1178	1	1
28473	2889.47	964.16486, 723.37671	2553, 2553	xlink	0.018226353, 0.017326726	VGkLNTNDVPADAGASGGGPR	QTGPkNR	3	5	73	28	1	1
27193	2892.4	965.13824, 965.13715	3605, 3774	xlink	0.19950166, 0.15829599	VEPNTYIGVGNSTNk	SFLYQFCAk	15	9	53	13	1	1
22639	2902.4	968.475	2419	xlink	0.0412249	TGLEGAGMAGGSGQQkR	QFSDGGGPPkR	16	10	107	1178	1	1
17682	2937.35	980.127	2400	xlink	0.038269	NNGGGYGNNGGGYGNkR	QFSDGGGPPkR	16	10	1263	1178	1	1
22685	2973.5	992.17419, 744.38135	2960, 2959	xlink	0.089918025, 0.13559905	TGLEGAGMAGGSGQQkR	SQIEPkFDIR	16	6	107	19	1	1
22686	2989.49	997.51355, 748.37714	2855, 2854	xlink	0.10488088, 0.10070634	TGLEGAGMAGGSGQQkR	SQIEPkFDIR	16	6	107	19	1	1
22504	3008.55	753.14301, 1003.8552	2421, 2421	xlink	0.019257998, 0.018732131	TGLEGAGMAGGSGQQkR	LANHQkALSGTK	16	6	107	912	1	1
22505	3024.54	605.91449, 757.14362, 1009.1865	2300, 2300, 2301	xlink	0.022430182, 0.020267755, 0.019819049	TGLEGAGMAGGSGQQkR	LANHQkALSGTK	16	6	107	912	1	1
28294	3052.46	1018.49	2614	xlink	0.0347642	VGkLNTNDVPADAGASGGGPR	DAEkNACR	3	4	73	58	1	1
17039	3059.49	765.881	2282	xlink	0.0180646	NNGGGYGNNGGGYGNkR	LANHQkALSGTK	16	6	1263	912	1	1
10689	3076.74	770.193	3692	xlink	0.118682	LSPNLINkIDEVIK	KDEQLKPYPVk	8	11	274	266	1	1
28326	3117.62	780.422	3079	xlink	0.163525	VGkLNTNDVPADAGASGGGPR	EkLPIAAMR	3	2	73	383	1	1
5533	3123.55	781.898	3097	xlink	0.0222696	FLCEVRVEPNTYIGVGNSTNk	kDAEK	21	1	53	54	1	1
28327	3133.62	784.41138, 1045.5474	2920, 2922	xlink	0.15777785, 0.10944355	VGkLNTNDVPADAGASGGGPR	EkLPIAAMR	3	2	73	383	1	1
10056	3160.59	791.15735, 633.1264	2949, 2950	xlink	0.030477285, 0.025332315	DDYkYTPVGPEHAR	LNIYkQTNNIR	4	5	188	178	1	1
7424	3194.58	639.92279, 1065.8628	3205, 3155	xlink	0.0018032786, 0.034162529	ALSGTkCSDHVAMIVASQMWR	LANHQk	6	6	918	912	1	1
7425	3210.57	1071.2	2914	xlink	0.00843462	ALSGTkCSDHVAMIVASQMWR	LANHQk	6	6	918	912	1	1
7426	3210.57	1071.2009, 803.64679, 803.65485	3046, 3045, 3121	xlink	0.010397962, 0.0092047183, 0.006081189	ALSGTkCSDHVAMIVASQMWR	LANHQk	6	6	918	912	1	1
7427	3226.57	646.31921, 807.64917, 1076.5365	2843, 2843, 2844	xlink	0.024389172, 0.023185559, 0.010661005	ALSGTkCSDHVAMIVASQMWR	LANHQk	6	6	918	912	1	1
28467	3234.6	809.659	2714	xlink	0.0107938	VGkLNTNDVPADAGASGGGPR	QFSDGGGPPkR	3	10	73	1178	1	1
28486	3321.7	1108.2489, 831.43292	3094, 3093	xlink	0.087451771, 0.074754514	VGkLNTNDVPADAGASGGGPR	SQIEPkFDIR	3	6	73	19	1	1
22691	3345.62	1116.21	2595	xlink	0.208539	TGLEGAGMAGGSGQQkR	TGLEGAGMAGGSGQQkR	16	16	107	107	1	1
19374	3350.68	671.142	3027	xlink	0.00222879	ALSGTkCSDHVAMIVASQMWR	RLANHQk	6	7	918	912	1	1
28395	3356.74	1119.9179, 672.35638	2599, 2599	xlink	0.049288873, 0.0049489439	VGkLNTNDVPADAGASGGGPR	LANHQkALSGTK	3	6	73	912	1	1
22692	3361.61	1121.55	2482	xlink	0.156089	TGLEGAGMAGGSGQQkR	TGLEGAGMAGGSGQQkR	16	16	107	107	1	1
22693	3361.61	1121.55	2482	xlink	0.158327	TGLEGAGMAGGSGQQkR	TGLEGAGMAGGSGQQkR	16	16	107	107	1	1
19937	3385.84	847.475	3627	xlink	0.150964	QLFHLNVIEPFSGTLkK	SASkSCALSLVR	16	4	253	229	1	1
19938	3385.84	847.475	3627	xlink	0.150964	QLFHLNVIEPFSGTLKk	SASkSCALSLVR	17	4	254	229	1	1
22632	3396.56	850.147	2465	xlink	0.0491037	NNGGGYGNNGGGYGNkR	TGLEGAGMAGGSGQQkR	16	16	1263	107	1	1
22633	3412.56	1138.5297, 854.14917	2351, 2350	xlink	0.10733566, 0.063175082	NNGGGYGNNGGGYGNkR	TGLEGAGMAGGSGQQkR	16	16	1263	107	1	1
27447	3461.72	866.44	2738	xlink	0.0436736	TGLEGAGMAGGSGQQkR	VEPNTYIGVGNSTNkK	16	15	107	53	1	1
27687	3461.72	866.44	2738	xlink	0.0436736	TGLEGAGMAGGSGQQkR	VEPNTYIGVGNSTNKk	16	16	107	54	1	1
22669	3586.76	897.6925, 897.69971	3207, 3210	xlink	0.075054854, 0.033666231	TGLEGAGMAGGSGQQkR	SFLYQFCAkSQIEPK	16	9	107	13	1	1
22670	3602.75	901.702	3124	xlink	0.106918	TGLEGAGMAGGSGQQkR	SFLYQFCAkSQIEPK	16	9	107	13	1	1
29895	3624.76	725.96	2961	xlink	0.0331169	ESGILPHQSRQFSDGGGPPk	WGNFPPVATDYk	20	12	1178	1301	1	1
28490	3709.81	742.96906, 928.46179	2659, 2548	xlink	0.032418676, 0.12779714	VGkLNTNDVPADAGASGGGPR	TGLEGAGMAGGSGQQkR	3	16	73	107	1	1
28464	3744.76	1249.2658, 937.19995	2649, 2648	xlink	0.029623136, 0.025606453	VGkLNTNDVPADAGASGGGPR	NNGGGYGNNGGGYGNkR	3	16	73	1263	1	1
27113	3768.86	943.237	3440	xlink	0.112016	LFTSHNNLTSYATVWASk	VEPNTYIGVGNSTNk	18	15	759	53	1	1
28510	3809.92	953.47632, 762.98608	3724, 3492	xlink	0.12255683, 0.20159939	VGkLNTNDVPADAGASGGGPR	VEPNTYIGVGNSTNkK	3	15	73	53	1	1
28511	3809.92	953.47632, 762.98608, 953.47894	3724, 3492, 3670	xlink	0.12359927, 0.20159939, 0.11853203	VGkLNTNDVPADAGASGGGPR	VEPNTYIGVGNSTNKk	3	16	73	54	1	1
26173	3931.77	1311.6017, 983.94965, 983.95599, 983.95605	3252, 3252, 3172, 3212	xlink	0.016969439, 0.012900494, 0.0088702599, 0.011974897	EVEDEEQLLSEDKDEAEINYNk	VCEDkYSQK	22	5	613	618	1	1
28482	3934.95	1312.6646, 984.74792, 787.99725, 984.74481, 1312.6469	3301, 3315, 3302, 3356, 3323	xlink	0.10427, 0.10605764, 0.098445155, 0.10758326, 0.11278284	VGkLNTNDVPADAGASGGGPR	SFLYQFCAkSQIEPK	3	9	73	13	1	1
28514	4042.01	1011.51	2890	xlink	0.465161	VGkLNTNDVPADAGASGGGPR	VGkLNTNDVPADAGASGGGPR	3	3	73	73	1	1
26987	4076.98	1020.24	3360	xlink	0.117537	ALSGTkCSDHVAMIVASQMWR	VEPNTYIGVGNSTNk	6	15	918	53	1	1
7540	4561.38	913.286	3670	xlink	0.00343805	AALLHkTSVNCSNLAVTFPYPFFVFGEK	LANHQkALSGTK	6	6	1033	912	1	1
7654	4561.38	913.286	3670	xlink	0.00793625	AALLHkTSVNCSNLAVTFPYPFFVFGEK	LANHQKALSGTk	6	12	1033	918	1	1
29454	4861.62	1216.41	4484	xlink	0.011076	IGALKPALEDLITVACDNPSDILRLEEPYAQLVk	VVkDLCVK	34	3	1141	1144	1	1

### Sheet: MLE without RNA
Peptide candidates of MLE without RNA
ID	M,calc	m/z,obs	ret. time	type	score	score(int frags)	seq1	seq2	XLpos,rel1	XLpos_rel2	XLpos_abs1	XLpos_abs2	protein1	protein2
31052	1568.75	523.925	2328	xlink	0.156221		929	0	YSQkTR	VCEDk	4	5	622	618	1	1
26230	1652.82	414.211	2046	xlink	0.0222616		880	0	VCEDkYSQK	kGR	5	1	618	766	1	1
19517	1652.94	551.982	2209	xlink	0.0194695		1586	0	RLANHQk	LNIYk	7	5	912	178	1	1
7312	1694	565.674	2824	xlink	0.010643		5797	58	KVLTTESk	AALLHk	8	6	1027	1033	1	1
7255	1790.96	597.995	2085	xlink	0.0808808		1863	13	kVLTTESK	ESGSNkK	1	6	1020	224	1	1
7256	1790.96	597.995	2085	xlink	0.059361		1827	0	kVLTTESK	ESGSNKk	1	7	1020	225	1	1
7585	1836.02	613.014	1998	xlink	0.04038		9487	98	LANHQkALSGTK	EkR	6	2	912	1018	1	1
18747	1842.02	615.01532, 461.51276	2199, 2200	xlink	0.1153297, 0.052785128		2729, 2063	11, 12	kVLTTESK	QTGPkNR	1	5	1020	28	1	1
18641	1899.92	634.31555, 475.98929	1990, 1990	xlink	0.152107, 0.087499186		979, 941	0, 24	DAEkNACR	QTGPkNR	4	5	58	28	1	1
7012	2026.11	507.535	2640	xlink	0.0130782		3566	253	kVFEPVPEGVTK	EkQR	1	2	701	936	1	1
5714	2041.12	409.239	2169	xlink	0.0309576		1356	32	kDEQLKPYPVK	EkQR	1	2	256	936	1	1
29171	2047.08	683.368	3116	xlink	0.0563873		5482	1617	DLCVkSAGDFGLQR	VVk	5	3	1149	1144	1	1
26325	2093.02	698.68146, 524.26337	2163, 2163	xlink	0.082142092, 0.08208818		1632, 1629	57, 894	VCEDkYSQK	QTGPkNR	5	5	618	28	1	1
21780	2169.15	724.05829, 543.29608	2741, 2741	xlink	0.024220053, 0.03452507		3670, 2469	241, 1404	SQIEPkFDIR	QTGPkNR	6	5	19	28	1	1
17618	2187.15	730.05792, 547.79572	2471, 2475	xlink	0.059836097, 0.083183609		2301, 2137	9, 30	QFSDGGGPPkR	kVLTTESK	10	1	1178	1020	1	1
18750	2204.2	552.0575, 735.74249, 441.84753	2095, 2095, 2096	xlink	0.1959362, 0.044398997, 0.067951575		4167, 3553, 1820	245, 79, 546	LANHQkALSGTK	QTGPkNR	6	5	912	28	1	1
22464	2331.15	778.05829, 583.79382	2287, 2287	xlink	0.013182952, 0.014529714		4294, 3701	133, 110	TGLEGAGMAGGSGQQkR	kDAEK	16	1	107	54	1	1
22465	2347.14	587.794	2142	xlink	0.0205909		8836	666	TGLEGAGMAGGSGQQkR	kDAEK	16	1	107	54	1	1
7301	2386.34	597.59131, 478.27402	2572, 2572	xlink	0.14586833, 0.17023982		4759, 1932	14, 5	kDEQLKPYPVK	kVLTTESK	1	1	256	1020	1	1
21639	2397.31	600.341	3318	xlink	0.15431		3578	264	SQIEPkFDIR	EkLPIAAMR	6	2	19	383	1	1
7010	2494.39	624.60486, 832.47015	3241, 3241	xlink	0.19439146, 0.14399602		5248, 4471	915, 314	kVFEPVPEGVTK	EkLPIAAMR	1	2	701	383	1	1
21787	2532.27	845.098	3754	xlink	0.206504		2010	58	SQIEPkFDIR	SFLYQFCAk	6	9	19	13	1	1
18776	2532.43	634.116	3520	xlink	0.0393827		2298	992	LSPNLINkIDEVIK	QTGPkNR	8	5	274	28	1	1
31034	2539.24	635.817	2210	xlink	0.0167342		5036	142	TGLEGAGMAGGSGQQkR	YSQkTR	16	4	107	622	1	1
22650	2541.27	848.09949, 636.32526	2326, 2326	xlink	0.02125261, 0.020309478		8050, 3826	1017, 3895	TGLEGAGMAGGSGQQkR	QTGPkNR	16	5	107	28	1	1
17621	2549.34	850.78693, 510.87607, 638.34198	2341, 2341, 2340	xlink	0.12086751, 0.10968055, 0.14394006		3422, 3407, 2887	80, 325, 465	LANHQkALSGTK	QFSDGGGPPkR	6	10	912	1178	1	1
22651	2557.27	853.43207, 640.32465	2188, 2188	xlink	0.025716228, 0.028139239		3434, 1843	69, 500	TGLEGAGMAGGSGQQkR	QTGPkNR	16	5	107	28	1	1
18820	2592.22	649.062	2164	xlink	0.0132193		1249	356	NNGGGYGNNGGGYGNkR	QTGPkNR	16	5	1263	28	1	1
19860	2641.46	661.372	3207	xlink	0.257874		2411	29	SASkSCALSLVR	kIDLAANNIVR	4	1	229	1081	1	1
22498	2646.36	662.599, 883.13	2542, 2542	xlink	0.047643945, 0.023608932		5633, 5318	90, 69	TGLEGAGMAGGSGQQkR	kVLTTESK	16	1	107	1020	1	1
27429	2657.38	886.801	2512	xlink	0.00281666		2068	708	VEPNTYIGVGNSTNkK	QTGPkNR	15	5	53	28	1	1
27669	2657.38	886.801	2512	xlink	0.00281666		2011	850	VEPNTYIGVGNSTNKk	QTGPkNR	16	5	54	28	1	1
22499	2662.36	666.59589, 888.46075	2412, 2412	xlink	0.088196293, 0.027346412		11213, 6454	91, 58	TGLEGAGMAGGSGQQkR	kVLTTESK	16	1	107	1020	1	1
28375	2679.35	670.841	2531	xlink	0.00609993		3883	409	VGkLNTNDVPADAGASGGGPR	kDAEK	3	1	73	54	1	1
29500	2692.55	674.14307, 898.52374	3734, 3735	xlink	0.080846436, 0.089526772		6746, 5895	3327, 564	LSPNLINkIDEVIK	VVkDLCVK	8	3	274	1144	1	1
22286	2704.27	677.076	2387	xlink	0.0267889		9037	2101	TGLEGAGMAGGSGQQkR	DAEkNACR	16	4	107	58	1	1
22287	2720.26	681.07318, 907.76227	2249, 2248	xlink	0.08800748, 0.013348544		11570, 5075	1739, 83	TGLEGAGMAGGSGQQkR	DAEkNACR	16	4	107	58	1	1
22354	2769.43	693.36743, 924.15033	2942, 2942	xlink	0.21987233, 0.0088470308		5865, 5431	869, 94	TGLEGAGMAGGSGQQkR	EkLPIAAMR	16	2	107	383	1	1
22356	2785.42	697.36591, 929.48163	2826, 2827	xlink	0.25208133, 0.017295713		5932, 4972	625, 68	TGLEGAGMAGGSGQQkR	EkLPIAAMR	16	2	107	383	1	1
22357	2801.42	701.36261, 934.81451	2643, 2643	xlink	0.25205651, 0.042002369		3494, 2993	632, 64	TGLEGAGMAGGSGQQkR	EkLPIAAMR	16	2	107	383	1	1
10566	2811.61	703.91956, 938.22357, 938.2121, 703.91034	4688, 4687, 4424, 4425	xlink	0.030486964, 0.068083942, 0.01920294, 0.029837688		4774, 4750, 3674, 2838	1276, 3762, 1633, 231	IDEVIkGLDLPVVNPR	LSPNLINk	6	8	280	274	1	1
27243	2820.37	706.10034, 941.13196, 706.1015	2574, 2575, 2612	xlink	0.061128274, 0.0040823519, 0.0078488728		6129, 5194, 1675	965, 1148, 53	VEPNTYIGVGNSTNkK	DAEkNACR	15	4	53	58	1	1
27485	2820.37	706.10034, 941.13196, 706.1015	2574, 2575, 2612	xlink	0.061128274, 0.0040823519, 0.0078488728		5995, 5550, 1635	1618, 1260, 48	VEPNTYIGVGNSTNKk	DAEkNACR	16	4	54	58	1	1
16967	2836.37	710.099	2627	xlink	0.246139		3434	730	NNGGGYGNNGGGYGNkR	EkLPIAAMR	16	2	1263	383	1	1
31063	2871.45	718.87	2563	xlink	0.0155826		6091	994	VGkLNTNDVPADAGASGGGPR	YSQkTR	3	4	73	622	1	1
22638	2886.4	963.143	2532	xlink	0.0197698		1926	174	TGLEGAGMAGGSGQQkR	QFSDGGGPPkR	16	10	107	1178	1	1
28473	2889.47	964.167	2549	xlink	0.0162584		9321	391	VGkLNTNDVPADAGASGGGPR	QTGPkNR	3	5	73	28	1	1
27193	2892.4	965.13989, 965.13757	3686, 3665	xlink	0.16702032, 0.19036916		1889, 1142	356, 472	VEPNTYIGVGNSTNk	SFLYQFCAk	15	9	53	13	1	1
26343	2897.36	725.349	2487	xlink	0.0293794		5862	5052	TGLEGAGMAGGSGQQkR	VCEDkYSQK	16	5	107	618	1	1
22639	2902.4	968.47595, 726.60645	2414, 2415	xlink	0.048008736, 0.012525233		4787, 1400	801, 6041	TGLEGAGMAGGSGQQkR	QFSDGGGPPkR	16	10	107	1178	1	1
26344	2913.36	729.33679, 972.12769	2364, 2364	xlink	0.035743028, 0.027916867		4345, 3561	985, 66	TGLEGAGMAGGSGQQkR	VCEDkYSQK	16	5	107	618	1	1
22685	2973.5	992.17517, 992.17438, 744.38629	2955, 2958, 2955	xlink	0.092096627, 0.098864041, 0.11866288		5968, 4971, 2280	289, 178, 4491	TGLEGAGMAGGSGQQkR	SQIEPkFDIR	16	6	107	19	1	1
22686	2989.49	748.376	2849	xlink	0.0556941		1093	1164	TGLEGAGMAGGSGQQkR	SQIEPkFDIR	16	6	107	19	1	1
22504	3008.55	753.145	2409	xlink	0.0159874		7204	2616	TGLEGAGMAGGSGQQkR	LANHQkALSGTK	16	6	107	912	1	1
17921	3012.69	754.181	3439	xlink	0.05191		9535	410	QLFHLNVIEPFSGTLkK	kVLTTESK	16	1	253	1020	1	1
18066	3012.69	754.181	3439	xlink	0.05191		9346	331	QLFHLNVIEPFSGTLKk	kVLTTESK	17	1	254	1020	1	1
22505	3024.54	757.14246, 1009.1888, 605.91412	2291, 2292, 2291	xlink	0.02201093, 0.028829094, 0.021936903		6735, 5856, 5007	712, 161, 782	TGLEGAGMAGGSGQQkR	LANHQkALSGTK	16	6	107	912	1	1
18816	3037.73	760.439	3797	xlink	0.0125561		7214	2504	NIkIELDGPPIPLIVNLSR	QTGPkNR	3	5	293	28	1	1
28294	3052.46	764.123	2613	xlink	0.042671		5268	827	VGkLNTNDVPADAGASGGGPR	DAEkNACR	3	4	73	58	1	1
17039	3059.49	765.88123, 612.90558, 1020.8378	2271, 2271, 2271	xlink	0.022269018, 0.023859754, 0.044628803		5164, 1968, 1368	118, 145, 159	NNGGGYGNNGGGYGNkR	LANHQkALSGTK	16	6	1263	912	1	1
10689	3076.74	770.19537, 1026.5891, 616.35675	3685, 3686, 3687	xlink	0.12516889, 0.079205066, 0.070593886		4912, 1573, 1171	69, 68, 193	LSPNLINkIDEVIK	KDEQLKPYPVk	8	11	274	266	1	1
27444	3089.6	1030.8729, 773.40942	3088, 3088	xlink	0.064436495, 0.10943623		3647, 1933	189, 1745	VEPNTYIGVGNSTNkK	SQIEPkFDIR	15	6	53	19	1	1
27684	3089.6	1030.8729, 773.40942	3088, 3088	xlink	0.064436495, 0.10943623		3582, 1901	173, 1804	VEPNTYIGVGNSTNKk	SQIEPkFDIR	16	6	54	19	1	1
28326	3117.62	1040.2162, 780.41541	3077, 3076	xlink	0.11704926, 0.20140544		9039, 8104	654, 1266	VGkLNTNDVPADAGASGGGPR	EkLPIAAMR	3	2	73	383	1	1
5533	3123.55	1042.1962, 781.89362	3072, 3071	xlink	0.018039845, 0.024988452		27153, 13692	1621, 4900	FLCEVRVEPNTYIGVGNSTNk	kDAEK	21	1	53	54	1	1
27345	3124.65	782.172	2569	xlink	0.00913663		959	66	VEPNTYIGVGNSTNkK	LANHQkALSGTK	15	6	53	912	1	1
27586	3124.65	782.172	2569	xlink	0.00913663		943	65	VEPNTYIGVGNSTNKk	LANHQkALSGTK	16	6	54	912	1	1
28327	3133.62	784.41229, 1045.5487	2916, 2916	xlink	0.15148118, 0.11478586		8134, 8134	316, 151	VGkLNTNDVPADAGASGGGPR	EkLPIAAMR	3	2	73	383	1	1
10056	3160.59	633.12561, 791.15735	2952, 2943	xlink	0.080850072, 0.033325933		3974, 3501	508, 257	DDYkYTPVGPEHAR	LNIYkQTNNIR	4	5	188	178	1	1
7424	3194.58	1065.8671, 799.65289, 639.9223, 799.6546	3133, 3141, 3133, 3135	xlink	0.01750798, 0.0068988707, 0.0021921198, 0.0055209338		8831, 6499, 5723, 5611	726, 264, 380, 1108	ALSGTkCSDHVAMIVASQMWR	LANHQk	6	6	918	912	1	1
7425	3210.57	1071.1999, 643.12262, 803.65173	2908, 2909, 2908	xlink	0.0092587471, 0.0025431784, 0.0061224177		7935, 6541, 5091	177, 372, 412	ALSGTkCSDHVAMIVASQMWR	LANHQk	6	6	918	912	1	1
7426	3210.57	643.12085, 803.64978, 803.64978	3042, 3042, 3089	xlink	0.0022100846, 0.010362733, 0.0055945502		7950, 5125, 1235	3261, 563, 115	ALSGTkCSDHVAMIVASQMWR	LANHQk	6	6	918	912	1	1
7427	3226.57	646.32074, 807.64905, 1076.5289	2837, 2836, 2837	xlink	0.022741163, 0.027374767, 0.0087508233		5832, 5041, 2302	943, 493, 114	ALSGTkCSDHVAMIVASQMWR	LANHQk	6	6	918	912	1	1
28467	3234.6	1079.21	2715	xlink	0.0323294		7236	376	VGkLNTNDVPADAGASGGGPR	QFSDGGGPPkR	3	10	73	1178	1	1
28506	3245.56	812.398	2681	xlink	0.0462108		10172	1532	VGkLNTNDVPADAGASGGGPR	VCEDkYSQK	3	5	73	618	1	1
10699	3247.87	1083.6292, 812.97516	3992, 3989	xlink	0.11199938, 0.11581967		5794, 1273	2711, 1891	LSPNLINkIDEVIK	LEEPYAQLVkVVK	8	10	274	1141	1	1
28383	3315.75	829.949	3049	xlink	0.194433		3069	168	VGkLNTNDVPADAGASGGGPR	kIDLAANNIVR	3	1	73	1081	1	1
28486	3321.7	1108.2424, 831.43311	3091, 3090	xlink	0.096522242, 0.087654725		9245, 7894	730, 2205	VGkLNTNDVPADAGASGGGPR	SQIEPkFDIR	3	6	73	19	1	1
19374	3350.68	671.14282, 838.677	3020, 3022	xlink	0.0019264144, 0.0043001105		10337, 4050	462, 171	ALSGTkCSDHVAMIVASQMWR	RLANHQk	6	7	918	912	1	1
22692	3361.61	841.415	2475	xlink	0.0969822		2242	4663	TGLEGAGMAGGSGQQkR	TGLEGAGMAGGSGQQkR	16	16	107	107	1	1
22693	3361.61	841.415	2475	xlink	0.0915338		2242	4663	TGLEGAGMAGGSGQQkR	TGLEGAGMAGGSGQQkR	16	16	107	107	1	1
28479	3367.72	842.938	3030	xlink	0.0864563		4012	133	VGkLNTNDVPADAGASGGGPR	SASkSCALSLVR	3	4	73	229	1	1
19937	3385.84	678.175	3622	xlink	0.164227		6598	1068	QLFHLNVIEPFSGTLkK	SASkSCALSLVR	16	4	253	229	1	1
19938	3385.84	678.175	3622	xlink	0.164227		6508	1000	QLFHLNVIEPFSGTLKk	SASkSCALSLVR	17	4	254	229	1	1
22632	3396.56	1133.19	2459	xlink	0.167442		5651	172	NNGGGYGNNGGGYGNkR	TGLEGAGMAGGSGQQkR	16	16	1263	107	1	1
22633	3412.56	854.14514, 1138.5254	2344, 2345	xlink	0.066346586, 0.13565885		3340, 3012	5210, 129	NNGGGYGNNGGGYGNkR	TGLEGAGMAGGSGQQkR	16	16	1263	107	1	1
27447	3461.72	1154.91	2735	xlink	0.130539		8133	3399	TGLEGAGMAGGSGQQkR	VEPNTYIGVGNSTNkK	16	15	107	53	1	1
27687	3461.72	1154.91	2735	xlink	0.130539		8000	2961	TGLEGAGMAGGSGQQkR	VEPNTYIGVGNSTNKk	16	16	107	54	1	1
16430	3464.01	867.011	4001	xlink	0.143288		7423	303	NIkIELDGPPIPLIVNLSR	kIDLAANNIVR	3	1	293	1081	1	1
27448	3477.72	1160.25	2632	xlink	0.159682		6820	1640	TGLEGAGMAGGSGQQkR	VEPNTYIGVGNSTNkK	16	15	107	53	1	1
27688	3477.72	1160.25	2632	xlink	0.159682		6696	1755	TGLEGAGMAGGSGQQkR	VEPNTYIGVGNSTNKk	16	16	107	54	1	1
28487	3537.71	1180.24	2995	xlink	0.00124123		1345	476	VGkLNTNDVPADAGASGGGPR	TGLEGAGMAGGSGQQk	3	16	73	107	1	1
6091	3553.61	889.41	3198	xlink	0.0541326		1940	278	DEAEINYNkVCEDK	KEVEDEEQLLSEDk	9	14	613	604	1	1
22670	3602.75	1201.9251, 901.70081	3122, 3119	xlink	0.086702026, 0.12353165		3254, 2636	232, 3000	TGLEGAGMAGGSGQQkR	SFLYQFCAkSQIEPK	16	9	107	13	1	1
22408	3609.81	903.461	3455	xlink	0.284996		3217	215	TGLEGAGMAGGSGQQkR	FSkYFGICPVLEVPGR	16	3	107	549	1	1
17559	3611.7	1204.9	3685	xlink	0.0200305		6372	1458	FCDWkGLQMSTMNVIWDAK	QFSDGGGPPkR	5	10	950	1178	1	1
17561	3627.7	907.933	3545	xlink	0.0221466		1971	126	FCDWkGLQMSTMNVIWDAK	QFSDGGGPPkR	5	10	950	1178	1	1
28420	3684.97	922.252	3698	xlink	0.0482641		3014	182	VGkLNTNDVPADAGASGGGPR	LSPNLINkIDEVIK	3	8	73	274	1	1
28490	3709.81	1237.61	2659	xlink	0.0633758		17471	913	VGkLNTNDVPADAGASGGGPR	TGLEGAGMAGGSGQQkR	3	16	73	107	1	1
28464	3744.76	1249.2609, 937.19879	2648, 2647	xlink	0.057536777, 0.023273176		7682, 4406	430, 1983	VGkLNTNDVPADAGASGGGPR	NNGGGYGNNGGGYGNkR	3	16	73	1263	1	1
28510	3809.92	953.48969, 1270.9816	2878, 2881	xlink	0.035504024, 0.12393178		5135, 2181	2446, 319	VGkLNTNDVPADAGASGGGPR	VEPNTYIGVGNSTNkK	3	15	73	53	1	1
28511	3809.92	953.48969, 1270.9816	2878, 2881	xlink	0.037852328, 0.12393178		5535, 2138	1678, 348	VGkLNTNDVPADAGASGGGPR	VEPNTYIGVGNSTNKk	3	16	73	54	1	1
26173	3931.77	983.9505, 1311.5936	3250, 3252	xlink	0.012692032, 0.02016582		10733, 8403	2682, 452	EVEDEEQLLSEDKDEAEINYNk	VCEDkYSQK	22	5	613	618	1	1
28482	3934.95	1312.6565, 984.74677, 788.0022, 1312.6571, 984.7453, 984.73883, 984.74628	3294, 3309, 3295, 3314, 3520, 3444, 3415	xlink	0.10886779, 0.11599705, 0.086456269, 0.12388591, 0.054864101, 0.052687116, 0.095922865		11513, 10547, 5283, 4420, 4208, 4207, 3807	681, 3029, 603, 517, 444, 275, 349	VGkLNTNDVPADAGASGGGPR	SFLYQFCAkSQIEPK	3	9	73	13	1	1
27416	3958.18	990.556	3883	xlink	0.00740634		1113	276	NIkIELDGPPIPLIVNLSR	VEPNTYIGVGNSTNkK	3	15	293	53	1	1
27656	3958.18	990.556	3883	xlink	0.00740634		1088	319	NIkIELDGPPIPLIVNLSR	VEPNTYIGVGNSTNKk	3	16	293	54	1	1
28514	4042.01	1011.51	2886	xlink	0.484369		3928	427	VGkLNTNDVPADAGASGGGPR	VGkLNTNDVPADAGASGGGPR	3	3	73	73	1	1
28468	4060.14	813.036	3488	xlink	0.0472932		2007	423	VGkLNTNDVPADAGASGGGPR	QLFHLNVIEPFSGTLkK	3	16	73	253	1	1
28469	4060.14	813.036	3488	xlink	0.0472932		1964	424	VGkLNTNDVPADAGASGGGPR	QLFHLNVIEPFSGTLKk	3	17	73	254	1	1
22378	4070.91	1018.72	3682	xlink	0.0179506		1984	460	FCDWkGLQMSTMNVIWDAK	TGLEGAGMAGGSGQQkR	5	16	950	107	1	1
16978	4121.86	1031.47	3623	xlink	0.0163186		2546	161	FCDWkGLQMSTMNVIWDAK	NNGGGYGNNGGGYGNkR	5	16	950	1263	1	1
7203	4199.2	840.846	3821	xlink	0.0331631		2487	364	AALLHkTSVNCSNLAVTFPYPFFVFGEK	kVLTTESK	6	1	1033	1020	1	1
7540	4561.38	1521.47	3662	xlink	0.0274648		13658	793	AALLHkTSVNCSNLAVTFPYPFFVFGEK	LANHQkALSGTK	6	6	1033	912	1	1
27268	4730.33	947.083	3670	xlink	0.15014		2062	496	DMVDTYPDLHVILMSATIDTTkFSK	VEPNTYIGVGNSTNkK	22	15	546	53	1	1
27270	4730.33	947.083	3670	xlink	0.15014		1971	443	DMVDTYPDLHVILMSATIDTTKFSk	VEPNTYIGVGNSTNkK	25	15	549	53	1	1
27510	4730.33	947.083	3670	xlink	0.15014		2033	659	DMVDTYPDLHVILMSATIDTTkFSK	VEPNTYIGVGNSTNKk	22	16	546	54	1	1
27512	4730.33	947.083	3670	xlink	0.15014		1943	375	DMVDTYPDLHVILMSATIDTTKFSk	VEPNTYIGVGNSTNKk	25	16	549	54	1	1
22537	4791.54	959.316	3878	xlink	0.0236997		7098	3895	LGSIHHFLSkALEPPPVDAVIEAEVLLR	TGLEGAGMAGGSGQQkR	10	16	823	107	1	1
29454	4861.62	1216.42	4480	xlink	0.0103287		15246	587	IGALKPALEDLITVACDNPSDILRLEEPYAQLVk	VVkDLCVK	34	3	1141	1144	1	1
4085	5451.54	1363.89	4712	xlink	0.023241		4817	924	GLQMSTMNVIWDAkQQLLDLLQQAGFPEECMISHEVDER	FCDWk	14	5	964	950	1	1
26693	5775	1156.0065, 1444.7635	4718, 4718	xlink	0.057448789, 0.041093208		3910, 1995	1118, 1103	IGALkPALEDLITVACDNPSDILRLEEPYAQLVK	VDNWLNFDIEPELAAk	5	16	1112	1107	1	1
